# Regulation of VEGFR2 and AKT signaling by Musashi-2 in lung cancer

**DOI:** 10.1101/2023.03.29.534783

**Authors:** Igor Bychkov, Iuliia Topchu, Petr Makhov, Alexander Kudinov, Jyoti D. Patel, Yanis Boumber

**Affiliations:** Robert H Lurie Comprehensive Cancer Center, Northwestern University, Chicago, IL 60611; Program in Molecular Therapeutics, Fox Chase Cancer Center, Philadelphia, PA 19111; Cardiology Department, University of Illinois in Chicago; address - 840 S. Wood Street Chicago, IL, 60612; Division of Hematology/Oncology, Section of Thoracic Head and Neck Medical Oncology, Feinberg School of Medicine, Northwestern University, Chicago, IL 60611

**Keywords:** Non-small cell lung cancer, Vascular endothelial growth factor receptor-2, Musashi-2, PTEN

## Abstract

Lung cancer is the most frequently diagnosed cancer type and the leading cause of cancer-related deaths worldwide. Non-small cell lung cancer (NSCLC) represents most of the lung cancer. Vascular endothelial growth factor receptor-2 (VEGFR2) is a member of the VEGF family of receptor tyrosine kinase proteins, expressed on both endothelial and tumor cells which is one of the key proteins contributing to cancer development and involved in drug resistance. We previously showed that Musashi-2 (MSI2) RNA-binding protein is associated with NSCLC progression by regulating several signaling pathways relevant to NSCLC. In this study, we performed Reverse Protein Phase Array (RPPA) analysis of murine lung cancer which nominated VEGFR2 protein as strongly positively regulated by MSI2. Next, we validated VEGFR2 protein regulation by MSI2 in several human NSCLC cell line models. Additionally, we found that MSI2 affected AKT signaling via negative *PTEN* mRNA translation regulation. In silico prediction analysis suggested that both VEGFR2 and PTEN mRNAs have predicted binding sites for MSI2. We next performed RNA immunoprecipitation coupled with quantitative PCR which confirmed that MSI2 directly binds to VEGFR2 and PTEN mRNAs, suggesting direct regulation mechanism. Finally, MSI2 expression positively correlated with VEGFR2 and VEGF-A protein levels in human NSCLC samples. We conclude that MSI2/VEGFR2 axis contributes to NSCLC progression and is worth further investigations and therapeutic targeting.
