## Supplementary material for "Regulation of VEGFR2 and AKT signaling by Musashi-2 in lung cancer": Supplementary table S1.xlsx

### Sheet: Sheet1
ssDNA oligos
Mouse, m1	Fw: 5`-CCGGCCCAACTTTGTGGCAACCTATCTCGAGATAGGTTGCCACAAAGTTGGGTTTTT
	Rev: 5`-ATTAAAAACCCAACTTTGTGGCAACCTATCTCGAGATAGGTTGCCACAAAGTTGGG
Mouse, m2	Fw: 5`-CCGGCGTAGGAGGATTGTCTGCAAACTCGAGTTTGCAGACAATCCTCCTACGTTTTT
	Rev: 5`-AATTAAAAACGTAGGAGGATTGTCTGCAAACTCGAGTTTGCAGACAATCCTCCTACG
Human, sh1	Fw: 5`- CCGGGTGGAAGATGTAAAGCAATATCTCGAGATATTGCTTTACATCTTCCACTTTTT
	Rev: 5`-AATTAAAAAGTGGAAGATGTAAAGCAATATCTCGAGATATTGCTTTACATCTTCCAC
Human, sh2	Fw: 5`-CCGGCCCAACTTCGTGGCGACCTATCTCGAGATAGGTCGCCACGAAGTTGGGTTTTT
	Fw: 5`-CCGGCCCAACTTCGTGGCGACCTATCTCGAGATAGGTCGCCACGAAGTTGGGTTTTT
Supplementary Table S1. DNA oligonucleotides used for construction of shRNA vectors. Table lists single stranded DNA (ssDNA) oligos used for generation of Tet-pLKO vectors expressing specific shRNAs, used for lentiviral infection and selection of stable cell lines. MSI2 targeting sequences are underscored.
