## Supplementary material for "Regulation of VEGFR2 and AKT signaling by Musashi-2 in lung cancer": Supp table S5.xlsx

### Sheet: Data for Table 1
KAZAN	ROSTOV	FCCC								VEGF-A	H-score	Tobacco
	patient	Stage	T	N	M	OS	PFS	sex	MSI 2	H-score	VEGFR2		age	Histology	Surgery	Chemotherapy and targeted therapy	Chemotherapy	Biopsy type for MSI2 evaluation
11	31563/2016 - 6	4A	2	0	0	alive	24	М	154.07		3.204		75	adenocarcinoma	1	1
32	009-10212\г	3A	4	0	0	19	9	M	250		200	NEVER USED	56	adenocarcinoma	1		1	bronchoscopy
23	42911/2018-1	3A	4	0	0	alive	8	М	172.91		8.822		54	adenosquamous	1		1
38	015-6032\е	1A	1c	0	0	alive	no	F	50		80	CIGARETTE SMOKER, CURRENT	51	adenocarcinoma	1
27	004-7532\ч	2A	2b	0	0	alive	12	F	185		150	NEVER USED	42	adenocarcinoma	1			bronchoscopy
24	001-8329\e	2A	2b	0	0	17	11	M	120		110	CIGARETTE SMOKER, CURRENT	52	adenocarcinoma	1		1	bronchoscopy
25	002-3645\y	2A	2b	0	0	22	9	M	170		165	CIGARETTE SMOKER, CURRENT	61	adenocarcinoma	1		1	bronchoscopy
29	006-3745\е	2A	2b	0	0	17	9	M	130		80	NEVER USED	55	adenocarcinoma	1			tumor
34	011-2398\у	2A	2b	0	0	alive		M	210		190	NEVER USED	48	adenocarcinoma	1		1	bronchoscopy
36	013-9453\е	2A	2b	0	0	13	6	M	170		120	CIGARETTE SMOKER, CURRENT	61	adenocarcinoma	1		1	bronchoscopy
41	018-3288\е	2A	2b	0	0	11	2	M	220		180	NEVER USED	44	adenocarcinoma	1		1	tumor
42	019-4762\о	2A	2b	0	0	27	14	M	150		90	CIGARETTE SMOKER, CURRENT	45	adenocarcinoma	1		1	tumor
43	020-1254\е	2A	2b	0	0	19	10	M	180		80	CIGARETTE SMOKER, CURRENT	56	adenocarcinoma	1			tumor			f	M	F+M
14	43063/2018-2	2B	2	1	0	alive	8	М	71.17		0.0595		61	adenocarcinoma	1		1				73	76	149
44	021-3219\е	3A	3	1	0	9	8	F	200		30	NEVER USED	57	adenocarcinoma	1		1	bronchoscopy		%	48.9933	51.0067
18	42808/2018-2	3A	2	2	0	alive	7	F	93.07		3.956		60	adenocarcinoma	1		1			age	mean	min	max	sd
22	39830/2018-2	3A	2	2	0	alive	7	F	119.89		59.06		62	adenocarcinoma	1		1				64.5104	38	83.6361	10.5492
20	42716/2018-2	3A	2	2	0	alive	7	М	142.41		55.87		58	adenosquamous	1		1
30	007-8343\е	3B	3	2	0	11		F	230		30	CIGARETTE SMOKER, CURRENT	47	adenocarcinoma	1		1	bronchoscopy
35	012-22385\а	3A	1b	2	0	17	4	M	220		80	NEVER USED	51	adenocarcinoma	1		1	bronchoscopy
4	23615	3B	0	3	0	alive	7	М	194.06		201.66		61	adenocarcinoma			1
3	19696	3C	4	3	0	15	12	М	180.81		178.09		68	adenocarcinoma			1			hystology		%
40	017-1278\е	3B	1a	3	0	19	11	M	130		90	CIGARETTE SMOKER, CURRENT	60	adenocarcinoma	1	durvalumab 1		tumor		Non-sq	118	79.1946
37	014-3201\е	3B	2a	3	0	16	7	M	110		100	CIGARETTE SMOKER, CURRENT	42	adenocarcinoma	1	durvalumab 1		tumor		Squamous	31	20.8054
1	140509-0/18	4B	2	1	1	16	3	M	146.37		144.51		64	adenocarcinoma	1	1				total	149
9	19038	4B	4	3	1	5	2	М	232.41		179.96		56	non-small cell			1			stage		%
21	29582/2018-2	4B	4	x	1	9	4	F	106.82		5.606		38	adenocarcinoma			1			1	22	14.7651	14.8
7	42654	4B	4	x	1	15	4	F	222.52		216.15		65	adenocarcinoma		1				2	13	8.72483	8.7
26	003-3456\е	4A	2	1	1a	5	1	M	230		130	CIGARETTE SMOKER, CURRENT	47	adenocarcinoma		alectininb 1		bronchoscopy		3	94	63.0872	63.1
31	008-8343\е	4A	3	2	1b	6	1	F	260		210	CIGARETTE SMOKER, CURRENT	44	adenocarcinoma		osimertininb1		bronchoscopy		4	20	13.4228	13.4
	1000027	3A	1	2	0			F	93	116	0	PREVIOUCIGARETTE SMOKER, CURRENTUSE	67.6833	Acinar cell carcinoma						total	149	100	100
	1000124	3A	2	2	0			M	180	190	104	PREVIOUCIGARETTE SMOKER, CURRENTUSE	83.6361	Squamous
	1000699	3A	2	2	0			F	0	0	0	UNKNOWN	41.7139	Adenocarcinoma, NOS						T-stage		%
	1000705	3B	4	0	0			M	8	26	11	UNKNOWN	63.9972	Squamous						1	22	14.7651	0.7
	1000709	3A	3	0	0			F	99	91	3	UNKNOWN	49.2139	Adenocarcinoma, NOS						2	83	55.7047	14.8
	1000711	3B	4	2	0			M	62		146	UNKNOWN	73.3111	Squamous						3	18	12.0805	55.7
	1000828	3A	2	2	0			F	150	130	71	PREVIOUCIGARETTE SMOKER, CURRENTUSE	75.2444	Adenocarcinoma, NOS						4	24	16.1074	12.1
	1000854	3A	2	2	0			F	57	30	4	PREVIOUCIGARETTE SMOKER, CURRENTUSE	65.7111	Non-small cell carcinoma						x	1	0.671141	16.1
	1000908	4	2	0	1			F	64	41	27	UNKNOWN	76.8	Bronchiolo-alveolar adenocarcinoma, NOS						0	1	0.671141	0.7
	1000954	3A	1	2	0			F	135	124	84	UNKNOWN	54.6028	Adenocarcinoma, NOS						total	149	100	100.1
	1000992	3B	4	2	0			F	105	109	56	UNKNOWN	68.6889	Adenocarcinoma, NOS
	1001044	3B	4	1	0			F	68	103	26	UNKNOWN	69.9333	Adenocarcinoma, NOS						N-stage		%
	1001116	4	2	0	1			F	146	155	35	UNKNOWN	70.0944	Papillary adenocarcinoma, NOS						1	19	12.7517	12.8
	1001145	3A	2	2	0			M	138	139	84	UNKNOWN	75.8222	Bronchiolo-alveolar adenocarcinoma, NOS						2	64	42.953	43
	1001207	3A	2	2	0			M	129	154	78	UNKNOWN	72.475	Acinar cell carcinoma						3	5	3.3557	3.3
	1001268	3A	3	1	0			F	122	151	108	UNKNOWN	54.2472	Adenosquamous						4	0	0	0
	1001279	3B	4	0	0			F	162	157	147	UNKNOWN	79.9389	Bronchiolo-alveolar adenocarcinoma, NOS						x	3	2.01342	2
	1001290	3A	1	2	0			F	202	151	180	UNKNOWN	74.1722	Small cell carcinoma, NOS						0	58	38.9262	38.9
	1001321	x	X	X	X			F	169	175	95	PREVIOUCIGARETTE SMOKER, CURRENTUSE	70.2	Non-small cell carcinoma						total	149	100	100
	1001413	3A	3	2	0			M	60	105	5	UNKNOWN	74.6389	Adenosquamous
	1001427	3A	2	2	0			M	120	153	163	UNKNOWN	78.2778	Squamous						M-stage		%
	1001556	3A	2	2	0			M	159	140	4	UNKNOWN	77.7694	Squamous						1	18	12.0805	12.8
	1001558	3A	1	2	0			F	3	99	0	UNKNOWN	64.5056	Large cell carcinoma, NOS						2		0	43
	1001595	3A	2	2	0			F	64	98	40	UNKNOWN	75.1972	Papillary adenocarcinoma, NOS						3		0	3.3
	1001653	3A	3	0	0			F	110	111	5	UNKNOWN	49.3083	Acinar cell carcinoma						4		0	0
	1001668	3A	2	2	0			F	204	162	62	UNKNOWN	65.6417	Adenosquamous						x	6	4.02685	2
	1001711	3A	3	1	0			F	191	156	80	UNKNOWN	63.1361	Squamous						0	125	83.8926	38.9
	1001730	3A	2	2	0			M	185	143	1	UNKNOWN	70.2111	Squamous						total	149	100	100
	1001743	3A	3	0	0			F	78	95	9	UNKNOWN	58.6639	Adenocarcinoma, NOS
	1001750	3B	4	2	0			F	8	78	0	UNKNOWN	62.8139	Acinar cell carcinoma
	1001823	3A	3	0	0			M	90	110	139	UNKNOWN	74.9083	Squamous
	1001831	3A	2	2	0			M	132	112	2	UNKNOWN	80.925	Papillary adenocarcinoma, NOS
	1001902	3A	3	0	0			M	17	136	0	UNKNOWN	44.0083	Acinar cell carcinoma
	1001976	3A	2	2	0			M	105	119	11	UNKNOWN	63.3083	Acinar cell carcinoma
	1001987	3A	3	0	0			F	67	111	146	UNKNOWN	70.0417	Squamous
	1002015	3A	2	2	0			M	119	99	27	UNKNOWN	68.5444	Squamous
	1002026	3A	2	2	0			M	127	133	132	UNKNOWN	65.7	Papillary adenocarcinoma, NOS
	1002106	3A	2	2	0			M	67	122	0	UNKNOWN	70.1944	Adenocarcinoma, NOS
	1002175	3A	3	1	0			F	132	130	40	UNKNOWN	65.2028	Squamous
	1002188	3A	2	2	0			M	60	79	5	UNKNOWN	69.4056	Adenocarcinoma, NOS
	1002211	3A	3	0	0			M	155	155	1	UNKNOWN	75.1333	Squamous
	1002228	3B	4	0	0			M	10	128	0	UNKNOWN	75.1389	Adenocarcinoma, NOS
	1002260	4	2	2	1			M	12	118	6	UNKNOWN	62.2472	Adenocarcinoma, NOS
	1002293	3A	2	2	0			M	90	110	67	UNKNOWN	58.8528	Adenocarcinoma, NOS
	1002340	3A	2	2	0			F	98	90	0	UNKNOWN	68.5639	Adenosquamous
	1002385	3B	4	0	0			M	67	45	48	UNKNOWN	65.8556	Adenosquamous
	1002438	3A	2	2	0			F	1	45	0	UNKNOWN	71.8972	Adenocarcinoma, NOS
	1002443	3A	3	0	0			F	0	116	0	UNKNOWN	62.575	Squamous
	1002453	3A	3	1	0			M	3	85	0	UNKNOWN	72.8917	Adenocarcinoma, NOS
	1002535	3B	4	1	0			F	130	153	3	CIGARETTE SMOKER, CURRENT	68.7417	Non-small cell carcinoma
	1002549	3B	4	0	0			M	120	46	0	CIGARETTE SMOKER, CURRENT	50.9333	Adenocarcinoma, NOS
	1002570	3B	4	2	0			F	143	113	58	NEVER USED	60.8444	Bronchiolo-alveolar adenocarcinoma, NOS
	1002614	3B	4	0	0			F	189	93	4	PREVIOUCIGARETTE SMOKER, CURRENTUSE	73.45	Squamous
	1002654	3A	2	2	0			M	32	155	2	PREVIOUCIGARETTE SMOKER, CURRENTUSE	47.7583	Bronchiolo-alveolar adenocarcinoma, NOS
	1002695	3A	2	2	0			F	95	16	5	CIGARETTE SMOKER, CURRENT	64.6111	Adenocarcinoma, NOS
	1002707	3A	2	2	0			F	120	165	72	NEVER USED	66.5889	Adenocarcinoma, NOS
	1002725	3A	3	2	0			M	87	80	121	PREVIOUCIGARETTE SMOKER, CURRENTUSE	74.9472	Squamous
	1002811	3A	2	2	0			F	124	79	0	PREVIOUCIGARETTE SMOKER, CURRENTUSE	75.5306	Adenocarcinoma, NOS
	1002834	3A	2	2	0			F	145	178	57	PREVIOUCIGARETTE SMOKER, CURRENTUSE	49.7139	Large cell carcinoma, NOS
	1002968	3A	2	2	0			M	150	145	0	PREVIOUCIGARETTE SMOKER, CURRENTUSE	60.3306	Adenocarcinoma, NOS
	1002996	3A	1	2	0			F	40	139	0	PREVIOUCIGARETTE SMOKER, CURRENTUSE	76.2333	Adenocarcinoma, NOS
	1003044	3B	4	0	0			M	170	136	63	UNKNOWN	72.5028	Squamous
	1003055	3A	3	0	0			M	13	63	111	UNKNOWN	71.5528	Squamous
	1003088	3A	2	2	0			M	53	124	0	UNKNOWN	70.6917	Adenocarcinoma, NOS
	1003152	3A	2	2	0			M	86	130	11	UNKNOWN	60.8417	Squamous
	1003289	4	2	1	1			F	123	76	0	PREVIOUCIGARETTE SMOKER, CURRENTUSE	42.0861	Adenocarcinoma, NOS
	1003379	3A	2	2	0			M	127	94	0	UNKNOWN	71.4556	Squamous
	1003769	3A	1	2	0			F	130	140	64	UNKNOWN	77.5528	Bronchiolo-alveolar adenocarcinoma, NOS
	1003820	4	2	1	1			M	127	129	0	UNKNOWN	67.4056	Acinar cell carcinoma
	1003876	3A	2	2	0			F	58	83	13	UNKNOWN	49.4639	Adenocarcinoma, NOS
	1003937	4	2	0	1			F	94	108	0	UNKNOWN	63.5944	Adenocarcinoma, NOS
	1003956	3A	2	2	0			F	109	119	0	PREVIOUCIGARETTE SMOKER, CURRENTUSE	60.2583	Bronchiolo-alveolar adenocarcinoma, NOS
	1004044	3A	2	2	0			F	83	137	0	PREVIOUCIGARETTE SMOKER, CURRENTUSE	65.5056	Adenocarcinoma, NOS
	1004163	3A	2	2	0			M	140	177	97	PREVIOUCIGARETTE SMOKER, CURRENTUSE	78.1389	Adenocarcinoma, NOS
	1004192	4	2	1	1			M	125	101	0	PREVIOUCIGARETTE SMOKER, CURRENTUSE	50.5861	Adenocarcinoma, NOS
	1004366	1B	2	0	0			M	96	108	76	PreviouCIGARETTE SMOKER, CURRENTUse	60	Adenocarcinoma, NOS
	1004408	1B	2	1	0			F	152	168	158	Cigarette Smoker, Current	47	Adenocarcinoma, NOS
	1004800	1B	2	0	0			F	105	11	1	PreviouCIGARETTE SMOKER, CURRENTUse	68	Squamous
	1004807	1B	2	0	0			M	26	142	0	Cigarette Smoker, Current	81	Adenocarcinoma, NOS
	1004816	3A	2	2	0			F	0	105	0	PREVIOUCIGARETTE SMOKER, CURRENTUSE	70.4944	Adenocarcinoma, NOS
	1004832	3A	1	0	0			F	65	5	68	Cigarette Smoker, Current	64	Squamous
	1004911	3A	2	2	0			M	84	86	42	PREVIOUCIGARETTE SMOKER, CURRENTUSE	58.875	Adenocarcinoma, NOS
	1005098	3A	2	2	0			F	109	44	50	PREVIOUCIGARETTE SMOKER, CURRENTUSE	71.5833	Non-small cell carcinoma
	1005155	3A	1	2	0			F	60	152	5	PREVIOUCIGARETTE SMOKER, CURRENTUSE	78.65	Mixed cell adenocarcinoma
	1005172	2B	2	1	0			M	100	143	157	PreviouCIGARETTE SMOKER, CURRENTUse	46	Squamous
	1005224	1A	1	0	0			F	20	17	0	PreviouCIGARETTE SMOKER, CURRENTUse	70	Adenocarcinoma, NOS
	1005273	1A	1	0	0			M	0	7	0	PreviouCIGARETTE SMOKER, CURRENTUse	76	Adenocarcinoma, NOS
	1005298	1A	1	0	0			F	1	142	7	PreviouCIGARETTE SMOKER, CURRENTUse	61	Acinar cell carcinoma
	1005326	2A	1	0	0			M	79	21	0	Cigarette Smoker, Current	76	Squamous
	1005573	1A	1	0	0			M	73	130	36	PreviouCIGARETTE SMOKER, CURRENTUse	63	Acinar cell carcinoma
	1005594	4	4	0	1			M	75	100	0	PREVIOUCIGARETTE SMOKER, CURRENTUSE	79.7694	Large cell carcinoma, NOS
	1005688	3B	4	1	0			F	0	16	0	PREVIOUCIGARETTE SMOKER, CURRENTUSE	79.2278	Acinar cell carcinoma
	1005704	3A	2	2	0			F	93	104	50	CIGARETTE SMOKER, CURRENT	75.8889	Adenocarcinoma, NOS
	1005893	1A	1	0	0			F	25	6	0	PreviouCIGARETTE SMOKER, CURRENTUse	65	Squamous
	1005921	1B	2	0	0			M	108	150	0	PreviouCIGARETTE SMOKER, CURRENTUse	58	Adenocarcinoma, NOS
	1005998	1A	2	0	0			M	19	132	2	Cigarette Smoker, Current	65	Adenocarcinoma, NOS
	1006711	3B	4	0	0			F	46	104	0	COMBINATION USE, CURRENT	78.9583	Adenocarcinoma with mixed subtypes
	1006715	3A	1	2	0			F	119	117	0	PREVIOUCIGARETTE SMOKER, CURRENTUSE	55.5806	Large cell carcinoma, NOS
	1006943	3A	2	2	0			M	32	110	0	UNKNOWN	80.3417	Acinar cell carcinoma
	1006966	3A	2	2	0			F	138	133	6	PREVIOUCIGARETTE SMOKER, CURRENTUSE	58.1611	Acinar cell carcinoma
	1007012	1B	2	0	0			M	94	107	130	Cigarette Smoker, Current	76	Squamous
	1007021	1A	1	0	0			M	134	136	0	CIGARETTE SMOKER, CURRENT	64.6306	Acinar cell carcinoma
	1007186	4	4	0	1			M	52	94	0	PREVIOUCIGARETTE SMOKER, CURRENTUSE	70.8389	Adenocarcinoma, NOS
	1007256	3A	1	2	X			F	95	112	0	CIGARETTE SMOKER, CURRENT	58.3389	Adenocarcinoma, NOS
	1007277	4	2	2	1			M	145	118	52	PREVIOUCIGARETTE SMOKER, CURRENTUSE	63.5944	Adenocarcinoma with mixed subtypes
	1007385	4	2	1	1			F	85		0	PREVIOUCIGARETTE SMOKER, CURRENTUSE	65.75	Acinar cell carcinoma
	1007587	1	1	0	0			F	134	137	22	PreviouCIGARETTE SMOKER, CURRENTUse	63	Adenocarcinoma with mixed subtypes
	1007777	1B	2	0	0			M	61	36	88	PreviouCIGARETTE SMOKER, CURRENTUse	79	Adenocarcinoma with mixed subtypes
	1007818	1B	2	0				F	98	22	45	PreviouCIGARETTE SMOKER, CURRENTUse	78	Squamous
	1007853	1B	2	0	0			F	88	77	15	Cigarette Smoker, Current	55	Mixed cell adenocarcinoma
	1008084	3A	2	2	0			F	31	78	4	PREVIOUCIGARETTE SMOKER, CURRENTUSE	71.1417	Adenosquamous
	1008215	1A	2	0	0			M	0	79	18	PreviouCIGARETTE SMOKER, CURRENTUse	74	Squamous
	1008562	1B	2	0	X			F	68	115	202	PreviouCIGARETTE SMOKER, CURRENTUse	80	Squamous
	1008605	3A	2	2	X			F	133	188	68	PREVIOUCIGARETTE SMOKER, CURRENTUSE	62.0333	Adenocarcinoma, NOS
	1008727	1B	2	0	0			F	182	161	95	Cigarette Smoker, Current	67	Squamous
	1008791	4	2	1	1			M	170	131	53	PREVIOUCIGARETTE SMOKER, CURRENTUSE	69.8083	Squamous
	1008844	2A	2	0				M	137	64	27	PreviouCIGARETTE SMOKER, CURRENTUse	72	Squamous
