## Supplementary material for "Regulation of VEGFR2 and AKT signaling by Musashi-2 in lung cancer": Suppl table S6xlsx.xlsx

### Sheet: Sheet1
	Supp Table S6. Consensus MSI2 binding site sequences, defined by Wang et al.
			Human: Wang Motifs
			PTP4A1		TGFßR1		SMAD3		VEGFR2		VEGFA		MSI2		GAPDH		PTEN
	Motifs	Translated	3'	CDS	3'	CDS	3'	CDS	3'	CDS	3'	CDS	3'	CDS	3'	CDS	3'	CDS
	accuuuuu	accttttt			1												1
	uuuuagaa	ttttagaa			1												0
	uuuuuaaa	tttttaaa	3		3		2				2		6				8
	uagagu	tagagt	1		4		3										4
	uagagc	tagagc			1		1		1				1				2
	ucuagu	tctagt					1				1		3				3
	ucuagc	tctagc			1		2						2				0
	ugccaa	tgccaa	1		1	2										3	2
	ugcuaa	tgctaa	2								3		2				2
	uaugugu	tatgtgt	1		1												1
	ugugugu	tgtgtgt	2				1		1		2		1				5
	ucugugu	tctgtgt			1		1		1				2				2
	gugucu	gtgtct	1		1		4	1	3		1						2
	uagaagu	tagaagt			1								2				0
	uaggucu	taggtct															0
	uagaag	tagaag	2		2				1				2				0
	TOTALS		13	0	18	2	15	1	7	0	9	0	21	0	0	3	32	0
	tag
	3' = 3' mRNA
	CDS = Coding sequence
